# Interpretable XGBoost-SHAP model predicts the nanoparticles delivery and reveals its interaction with tumor genomic profiles

**DOI:** 10.1101/2022.06.06.494964

**Authors:** Yuxia Tang, Xingqun Ma, Shouju Wang

**Affiliations:** Laboratory of Molecular Imaging, Department of Radiology, The First Affiliated Hospital of Nanjing Medical University, Nanjing, Jiangsu, China; Department of Oncology, Nanjing Baiyi Hospital, Jinling Clinical College of Nanjing Medical University, Nanjing, Jiangsu, China

**Author notes:** Corresponding author: Shouju Wang.

## Abstract

Understanding the complex interaction between nanoparticles (NPs) and tumors *in vivo* and how it dominates the delivery efficacy of NPs is critical for the translation of nanomedicine. Herein, we proposed an interpretable XGBoost-SHAP model by integrating the information of NPs physicochemical properties and tumor genomic profile to predict the delivery efficacy. The correlation coefficients were > 0.99 for all training sets, and 0.830, 0.839, and 0.741 for the prediction of maximum delivery efficacy (DEmax), delivery efficacy at 24 h (DE24), and delivery efficacy at 168 (DE168) for test sets. The analysis of the feature importance revealed that the tumor genomic mutations and their interaction with NPs properties played an important role in the delivery of NPs. The functional profile of the NP-delivery-related genes was further explored through gene ontology enrichment analysis. Our work provides a method to accurately predict the delivery efficacy of NPs to heterogeneous tumors and highlights the power of simultaneously using omics data and interpretable machine learning algorithms for discovering the interaction between NPs and tumors, which is important for the development of precision nanomedicine.
