## supplementary Table 1 for "Interpretable XGBoost-SHAP model predicts the nanoparticles delivery and reveals its interaction with tumor genomic profiles"

DE24	DEmax	DE168	Cell_Line	Lineage	Model	Tu_Wt	Material	Type	Shape	Tar_Str	Size	Zeta
10.01	12.6	10.77	A2780	Ovary	Orthotopic	2.1	Dendrimers	Organic	Spherical	Passive	8	-1.3
4.09	4.75	1.49	A2780	Ovary	Orthotopic	2.1	Polymersome	Organic	Spherical	Passive	6.6	-1.46
6.01	6.91	2.34	A2780	Ovary	Orthotopic	2.1	Polymersome	Organic	Spherical	Passive	16.4	-19.2
1.5	10.28	0.47	A2780	Ovary	Orthotopic	5	Gold	Inorganic	Spherical	Passive	88.9	-27.1
9.48	1.69	3.98	A2780	Ovary	Orthotopic	5	Gold	Inorganic	Rod	Passive		1.1
1.4	1.59	0.55	A375	Skin	Orthotopic	1.25	Liposomes	Organic	Spherical	Passive	100	0
0.02	0.03	0.01	A431	Skin	Orthotopic	0.036	Polymersome	Organic	Other	Passive	89	-7
0.05	0.06	0.02	A431	Skin	Orthotopic	0.036	Polymersome	Organic	Other	Active	88	-24.16
0.96	1.19	0.63	A431	Skin	Orthotopic	0.12	Polymersome	Organic	Spherical	Passive	72	-0.5
0.73	1.84	1.41	A431	Skin	Orthotopic	0.12	Polymersome	Organic	Spherical	Passive	72	-0.5
0.99	1.17	0.85	A431	Skin	Orthotopic	0.2652	Iron_Oxide	Inorganic	Spherical	Active	24.4	-28.6
1.53	2.52	2.25	A431	Skin	Orthotopic	0.72	Gold	Inorganic	Spherical	Active	31
16.93	19.7	4.77	A549	Lung	Heterotopic	0.08	Other_IM	Inorganic	Spherical	Active	100	3
0.22	0.25	0.06	A549	Lung	Heterotopic	0.12	Other_OM	Organic	Spherical	Passive	54	0
0.72	0.91	0.2	A549	Lung	Heterotopic	0.18	Polymersome	Organic	Rod	Passive	216	-3.11
0.72	0.91	0.21	A549	Lung	Heterotopic	0.18	Polymersome	Organic	Rod	Passive	216	-3.36
0.11	0.12	0.04	A549	Lung	Heterotopic	0.18	Other_OM	Organic	Spherical	Active	161.1	-31.1
0.23	0.87	0.69	A549	Lung	Heterotopic	0.24	Hydrogels	Organic	Spherical	Active	200	-14.6
0.2	0.28	0.11	A549	Lung	Heterotopic	0.24	Polymersome	Organic	Spherical	Passive	106.8	35.6
0.22	0.34	0.15	A549	Lung	Heterotopic	0.24	Polymersome	Organic	Spherical	Active	227.3	28.3
0.16	0.28	0.12	A549	Lung	Heterotopic	0.24	Polymersome	Organic	Spherical	Passive	106.8	35.6
0.3	0.55	0.23	A549	Lung	Heterotopic	0.24	Polymersome	Organic	Spherical	Active	227.3	28.3
10.72	12.14	3	A549	Lung	Heterotopic	0.36	Polymersome	Organic	Spherical	Passive	165.3	25.1
23.83	26.47	7.47	A549	Lung	Heterotopic	0.36	Polymersome	Organic	Spherical	Active	184.3	21.1
0.91	1.35	0.51	BxPC3	Pancreas	Heterotopic	0.12	Polymersome	Organic	Spherical	Passive	30	-2.29
0.6	0.85	0.31	BxPC3	Pancreas	Heterotopic	0.12	Polymersome	Organic	Spherical	Passive	54	-1.61
0.39	0.5	0.17	BxPC3	Pancreas	Heterotopic	0.12	Polymersome	Organic	Spherical	Passive	69	-0.89
0.37	0.47	0.16	BxPC3	Pancreas	Heterotopic	0.12	Polymersome	Organic	Spherical	Passive	110	0.15
0.28	0.33	0.18	DU145	CNS	Heterotopic	0.18	Gold	Inorganic	Rod	Active		-44.1
1.2	1.66	1.45	DU145	CNS	Heterotopic	0.18	Gold	Inorganic	Rod	Passive		-10
3.11	3.92	1.86	DU145	CNS	Heterotopic	0.216	Gold	Inorganic	Rod	Passive		-11
4.37	5.76	1.96	DU145	CNS	Heterotopic	0.216	Gold	Inorganic	Other	Passive		-9.2
0.11	0.14	0.03	DU145	CNS	Heterotopic	0.36	Gold	Inorganic	Spherical	Passive
0.26	0.31	0.1	EB-3	Lymphocyte	Heterotopic	0.06	Liposomes	Organic	Spherical	Passive	115.7	-36.4
4.82	5.26	1.66	EB-3	Lymphocyte	Heterotopic	0.12	Liposomes	Organic	Spherical	Passive	112.6	-39.7
0.14	0.17	0.04	H1975	Lung	Heterotopic	0.09	Other_OM	Organic	Spherical	Passive	85.8	71.3
0.39	0.44	0.12	H1975	Lung	Heterotopic	0.09	Other_OM	Organic	Spherical	Passive	134.7	0.6
0.41	0.47	0.06	H1975	Lung	Heterotopic	0.09	Other_OM	Organic	Spherical	Active	168.2	-0.8
0.23	0.25	0.06	HeLa	Cervix	Heterotopic	0.055	Polymersome	Organic	Spherical	Active	20
0.31	0.34	0.09	HeLa	Cervix	Heterotopic	0.055	Polymersome	Organic	Spherical	Passive	20
0.63	0.88	0.7	HeLa	Cervix	Heterotopic	0.12	Polymersome	Organic	Spherical	Passive	64.21	-0.39
0.58	0.89	0.74	HeLa	Cervix	Heterotopic	0.12	Polymersome	Organic	Spherical	Active	68.35	-1.07
0.7	1.07	0.89	HeLa	Cervix	Heterotopic	0.12	Polymersome	Organic	Spherical	Active	69.22	-1.98
0.66	1.02	0.85	HeLa	Cervix	Heterotopic	0.12	Polymersome	Organic	Spherical	Active	72.51	-2.33
0.76	1.15	0.96	HeLa	Cervix	Heterotopic	0.12	Polymersome	Organic	Spherical	Active	77.47	-6.95
0.74	1.15	0.95	HeLa	Cervix	Heterotopic	0.12	Polymersome	Organic	Spherical	Active	91.29	-9.25
0.28	0.34	0.09	HeLa	Cervix	Heterotopic	0.12	Polymersome	Organic	Spherical	Passive	35	-4
0.78	2.32	1.63	HeLa	Cervix	Heterotopic	0.12	Polymersome	Organic	Spherical	Passive	100	-4
1.06	1.37	0.45	HeLa	Cervix	Heterotopic	0.12	Polymersome	Organic	Spherical	Passive	110	-4
1.07	1.36	0.44	HeLa	Cervix	Heterotopic	0.12	Polymersome	Organic	Spherical	Passive	100	-4
1.03	1.63	0.7	HeLa	Cervix	Heterotopic	0.12	Polymersome	Organic	Spherical	Passive	150	-4
1.71	1.83	0.48	HeLa	Cervix	Heterotopic	0.12	Polymersome	Organic	Spherical	Passive	20	5
3.35	3.73	0.96	HeLa	Cervix	Heterotopic	0.12	Polymersome	Organic	Spherical	Active	20	5
13.74	21.12	13.57	HeLa	Cervix	Heterotopic	0.12	Polymersome	Organic	Spherical	Passive	163.4	-19.6
11.03	19.37	15.38	HeLa	Cervix	Heterotopic	0.12	Polymersome	Organic	Spherical	Passive	118.5	-13.7
1.69	2.36	2.06	HeLa	Cervix	Heterotopic	0.12	Gold	Inorganic	Rod	Active		-18
1.02	1.55	0.76	HeLa	Cervix	Heterotopic	0.12	Gold	Inorganic	Spherical	Passive	17.1	-9.8
0.7	0.86	0.32	HeLa	Cervix	Heterotopic	0.12	Gold	Inorganic	Spherical	Passive	31	-10.5
2.66	3.22	1.07	HeLa	Cervix	Heterotopic	0.12	Silica	Inorganic	Spherical	Active	210	-31.6
0.23	0.28	0.06	HeLa	Cervix	Heterotopic	0.18	Other_IM	Inorganic	Rod	Active		-14.6
1.99	2.44	0.81	HeLa	Cervix	Heterotopic	0.48	Other_IM	Inorganic	Spherical	Passive	438.3	-14.4
2.81	3.31	1.94	HeLa	Cervix	Heterotopic	1.08	Dendrimers	Organic	Spherical	Passive	5
6.37	9.33	7.96	HeLa	Cervix	Heterotopic	1.08	Dendrimers	Organic	Spherical	Active	5
3.67	4.23	1.14	HeLa	Cervix	Heterotopic	1.2	Liposomes	Organic	Spherical	Active	12.4	27.2
5.96	6.67	1.74	HeLa	Cervix	Heterotopic	1.32	Other_IM	Inorganic	Spherical	Active	53.2	-12.4
0.31	0.36	0.08	HepG2	Liver	Heterotopic	0.12	Polymersome	Organic	Spherical	Passive	143	0
0.31	0.36	0.08	HepG2	Liver	Heterotopic	0.12	Polymersome	Organic	Spherical	Passive	145	0
0.43	0.47	0.12	HepG2	Liver	Heterotopic	0.12	Polymersome	Organic	Spherical	Active	148	0
0.04	0.05	0.02	HepG2	Liver	Heterotopic	0.12	Other_OM	Organic	Spherical	Active	100.5	-23.1
0.05	0.05	0.04	HepG2	Liver	Heterotopic	0.12	Other_OM	Organic	Spherical	Active	100.5	-23.1
1.01	1.14	0.35	HepG2	Liver	Heterotopic	0.12	Polymersome	Organic	Spherical	Passive	18.6	-1.8
0.16	0.22	0.07	HepG2	Liver	Heterotopic	0.3	Polymersome	Organic	Spherical	Passive	110	-5.1
0.22	0.34	0.11	HepG2	Liver	Heterotopic	0.3	Polymersome	Organic	Spherical	Active	111.3	-6.2
0.9	1.08	0.24	HepG2	Liver	Heterotopic	0.6	Silica	Inorganic	Spherical	Passive	210	27
0.49	0.53	0.19	HT-29	Colorectal	Heterotopic	0.102	Polymersome	Organic	Spherical	Passive	76.3	-13
0.71	0.87	0.27	HT-29	Colorectal	Heterotopic	0.36	Other_OM	Organic	Spherical	Active	206.4	-20
0.67	0.79	0.21	LNCaP	Prostate	Heterotopic	0.324	Gold	Inorganic	Spherical	Passive	66.5	-2.6
0.6	0.71	0.17	LNCaP	Prostate	Heterotopic	0.324	Gold	Inorganic	Spherical	Passive	62.8	-27.1
0.03	0.07	0.04	LNCaP	Prostate	Heterotopic	0.324	Gold	Inorganic	Spherical	Passive	60.2	-10.6
0.61	0.85	0.21	LNCaP	Prostate	Heterotopic	0.324	Gold	Inorganic	Spherical	Active	71.7	-2.9
6.05	7.13	1.92	MCF-7	Breast	Heterotopic	0.06	Dendrimers	Organic	Spherical	Active	7.7
8.78	10.91	3.52	MCF-7	Breast	Heterotopic	0.06	Dendrimers	Organic	Spherical	Active	7.7
11.04	13.83	4.66	MCF-7	Breast	Heterotopic	0.06	Dendrimers	Organic	Spherical	Active	7.7
0.17	0.18	0.06	MCF-7	Breast	Heterotopic	0.09	Polymersome	Organic	Spherical	Active		-22.1
6.58	7.73	2.39	MCF-7	Breast	Heterotopic	0.12	Other_OM	Organic	Rod	Passive	230.4
6.67	7.72	2.39	MCF-7	Breast	Heterotopic	0.12	Other_OM	Organic	Rod	Passive	230.1	-10
6.04	7.22	2.21	MCF-7	Breast	Heterotopic	0.12	Other_OM	Organic	Rod	Passive	241	0
14.53	18.48	6.2	MCF-7	Breast	Heterotopic	0.12	Other_OM	Organic	Rod	Active	242.3	3.8
14.59	18.76	6.34	MCF-7	Breast	Heterotopic	0.12	Other_OM	Organic	Rod	Active	240.3	-10
0.11	0.13	0.03	MCF-7	Breast	Heterotopic	0.12	Liposomes	Organic	Spherical	Passive	113.2	-53.2
0.08	0.09	0.02	MCF-7	Breast	Heterotopic	0.12	Liposomes	Organic	Spherical	Passive	226.6	-52.4
0.06	0.07	0.02	MCF-7	Breast	Heterotopic	0.12	Liposomes	Organic	Spherical	Passive	383.1	-53.9
0.1	0.12	0.03	MCF-7	Breast	Heterotopic	0.12	Other_IM	Inorganic	Spherical	Active	205	-25.5
1.54	1.74	0.41	MCF-7	Breast	Orthotopic	0.216	Gold	Inorganic	Spherical	Passive	5.5	0
1.18	1.46	1.23	MCF-7	Breast	Heterotopic	0.24	Other_OM	Organic	Spherical	Active	88.7	-15.6
0.54	0.65	0.14	MCF-7	Breast	Heterotopic	0.324	Polymersome	Organic	Spherical	Passive	22.26	-1.48
0.17	0.2	0.05	MDA-MB-231	Breast	Orthotopic	0.072	Polymersome	Organic	Spherical	Passive	98	-3.4
0.78	0.9	0.21	MDA-MB-231	Breast	Orthotopic	0.072	Polymersome	Organic	Spherical	Passive	94	-3.4
1.2	1.39	0.33	MDA-MB-231	Breast	Orthotopic	0.072	Polymersome	Organic	Spherical	Passive	104	-3.4
2.65	3.03	0.72	MDA-MB-231	Breast	Orthotopic	0.072	Polymersome	Organic	Spherical	Passive	96	-3.4
7.3	8.27	2.06	MDA-MB-231	Breast	Orthotopic	0.072	Polymersome	Organic	Spherical	Passive	103	-3.4
0.4	0.45	0.26	MDA-MB-231	Breast	Heterotopic	0.12	Silica	Organic	Other	Passive	56.2	0
0.17	0.2	0.04	MDA-MB-231	Breast	Orthotopic	0.18	Polymersome	Organic	Spherical	Active	121	-2.4
0.42	1.77	1.67	MDA-MB-231	Breast	Heterotopic	0.21	Gold	Inorganic	Other	Active	68.4	-9.3
1.64	3.23	2.15	MDA-MB-231	Breast	Heterotopic	0.216	Polymersome	Organic	Spherical	Active	274.1	-12.13
0.4	0.48	0.1	MDA-MB-231	Breast	Heterotopic	0.216	Polymersome	Organic	Spherical	Passive	216.6	-14.34
0.02	0.03	0.01	MDA-MB-435	Skin	Orthotopic	1.2	Gold	Inorganic	Spherical	Passive	22.4	0
1.86	2.18	0.5	MDA-MB-435	Skin	Orthotopic	1.2	Gold	Inorganic	Spherical	Passive	39.6	0
0.7	1.83	1.28	MDA-MB-435	Skin	Orthotopic	1.2	Gold	Inorganic	Spherical	Passive	61.3	0
0.92	1.07	0.28	MDA-MB-435	Skin	Orthotopic	1.2	Gold	Inorganic	Spherical	Passive	82.6	0
0.97	1.15	0.27	MDA-MB-435	Skin	Orthotopic	1.2	Gold	Inorganic	Spherical	Passive	99.4	0
18.11	23.4	7.79	MDA-MB-435	Skin	Orthotopic	1.32	Gold	Inorganic	Spherical	Passive	46.3	-6.7
14.71	17.52	5.47	MDA-MB-435	Skin	Orthotopic	1.32	Gold	Inorganic	Spherical	Passive	64.2	-15
11.98	14.77	4.53	MDA-MB-435	Skin	Orthotopic	1.32	Gold	Inorganic	Spherical	Passive	104.2	-10
5.63	6.41	4.25	MDA-MB-435	Skin	Orthotopic	1.32	Gold	Inorganic	Spherical	Passive	166	-6
22.86	29.88	11	MDA-MB-435	Skin	Orthotopic	1.32	Gold	Inorganic	Spherical	Active	49.5	-0.64
26.63	30.24	9.94	MDA-MB-435	Skin	Orthotopic	1.32	Gold	Inorganic	Spherical	Active	60	-11
26.87	29.78	8.77	MDA-MB-435	Skin	Orthotopic	1.32	Gold	Inorganic	Spherical	Active	100.4	-9
9.61	11.15	2.98	MDA-MB-435	Skin	Orthotopic	1.32	Gold	Inorganic	Spherical	Active	175.6	-5
1.26	2.2	1.77	ME180	Cervix	Orthotopic	0.6	Liposomes	Organic	Spherical	Passive	96.4	-59.4
4.88	5.74	4.79	N87	Gastric	Heterotopic	2	Iron_Oxide	Inorganic	Spherical	Active	39.4	-4.5
4.84	5.46	4.56	N87	Gastric	Heterotopic	2	Iron_Oxide	Inorganic	Spherical	Active	40.3	-3.3
9.13	10.69	8.65	N87	Gastric	Heterotopic	2	Iron_Oxide	Inorganic	Spherical	Active	22.3	-4.6
8.1	9.19	5.56	N87	Gastric	Heterotopic	2	Iron_Oxide	Inorganic	Spherical	Active	28.1	-0.6
0.38	0.44	0.19	PANC-1	Pancreas	Heterotopic	0.12	Other_IM	Inorganic	Other	Passive	190.1	-21.9
1.08	1.3	0.3	PANC-1	Pancreas	Heterotopic	0.18	Hydrogels	Organic	Spherical	Passive	132.6	-24.6
1.65	2	0.44	PANC-1	Pancreas	Heterotopic	0.18	Hydrogels	Organic	Spherical	Passive	179	-22.3
2.56	3.06	0.69	PANC-1	Pancreas	Heterotopic	0.18	Hydrogels	Organic	Spherical	Active	230.8	-18.1
3.84	4.42	2.6	PC3	Prostate	Heterotopic	0.096	Polymersome	Organic	Spherical	Passive	96	0
0.23	0.26	0.06	PC3	Prostate	Heterotopic	0.12	Other_OM	Organic	Spherical	Active
0.31	0.52	0.3	PC3	Prostate	Heterotopic	0.18	Iron_Oxide	Inorganic	Spherical	Active	139.1	-11.6
0.14	0.19	0.06	PC3	Prostate	Heterotopic	0.3	Liposomes	Organic	Spherical	Passive	93	-32.2
0.36	0.49	0.16	PC3	Prostate	Heterotopic	0.3	Liposomes	Organic	Spherical	Active	102	-12.2
0.61	1.02	0.62	SkBr3	Breast	Heterotopic	0.08	Iron_Oxide	Inorganic	Spherical	Active
0.41	0.49	0.29	SKOV-3	Ovary	Heterotopic	0.18	Polymersome	Organic	Rod	Passive	227	-3.2
0.4	0.48	0.22	SKOV-3	Ovary	Heterotopic	0.18	Polymersome	Organic	Other	Passive	263	-3.4
0.19	0.22	0.05	SKOV-3	Ovary	Heterotopic	0.24	Liposomes	Organic	Spherical	Passive	57.3	34.5
0.29	0.33	0.08	SKOV-3	Ovary	Heterotopic	0.24	Liposomes	Organic	Spherical	Active	80.3	-36.9
0.43	0.63	0.2	T98G	CNS	Orthotopic	0.12	Polymersome	Organic	Spherical	Passive	164.7	-30.5
0.61	0.72	0.22	T98G	CNS	Orthotopic	0.12	Polymersome	Organic	Spherical	Active	175.3	-27.2
0.54	0.72	0.23	T98G	CNS	Orthotopic	0.12	Polymersome	Organic	Spherical	Passive	171.7	-32.8
0.89	1	0.31	T98G	CNS	Orthotopic	0.12	Polymersome	Organic	Spherical	Active	186.9	-29.5
0.05	0.06	0.03	U87MG	CNS	Heterotopic	0.05	Gold	Inorganic	Spherical	Active	71.7	6.1
0.24	0.3	0.15	U87MG	CNS	Heterotopic	0.072	Other_OM	Organic	Other	Passive	27.7	-9.46
0.47	0.56	0.17	U87MG	CNS	Heterotopic	0.072	Other_OM	Organic	Other	Active	32.9	-5
0.18	0.21	0.05	U87MG	CNS	Heterotopic	0.08	Silica	Inorganic	Spherical	Passive	125.2	-10.9
0.53	0.61	0.14	U87MG	CNS	Heterotopic	0.08	Silica	Inorganic	Spherical	Active	129	-10.2
1.13	1.34	0.37	U87MG	CNS	Heterotopic	0.09	Gold	Inorganic	Spherical	Passive	6.07
0.4	0.43	0.15	U87MG	CNS	Heterotopic	0.21	Gold	Inorganic	Other	Passive	18.2	25.4
0.57	0.69	0.26	U87MG	CNS	Heterotopic	0.21	Gold	Inorganic	Other	Passive	25.8	21.7
0.54	0.61	0.22	U87MG	CNS	Heterotopic	0.21	Gold	Inorganic	Other	Passive	20.8	24.6
1.58	1.87	0.65	U87MG	CNS	Heterotopic	0.21	Gold	Inorganic	Other	Active	24.1	-21.3
1.26	1.49	0.33	U87MG	CNS	Heterotopic	0.21	Silica	Inorganic	Spherical	Active	226.2	-3.5
0.72	0.84	0.19	U87MG	CNS	Heterotopic	0.21	Silica	Inorganic	Spherical	Passive	219.4	-3.6
1.2	1.28	0.84	U87MG	CNS	Heterotopic	0.216	Iron_Oxide	Inorganic	Spherical	Active	68
0.56	0.6	0.43	U87MG	CNS	Heterotopic	0.216	Iron_Oxide	Inorganic	Spherical	Passive	68
0.06	0.08	0.03	U87MG	CNS	Heterotopic	0.24	Other_OM	Organic	Rod	Passive	95	-36
0.77	0.85	0.25	U87MG	CNS	Heterotopic	0.3	Other_OM	Organic	Rod	Passive
1.26	1.44	0.43	U87MG	CNS	Heterotopic	0.3	Other_OM	Organic	Rod	Active
1.14	1.29	0.38	U87MG	CNS	Heterotopic	0.3	Other_OM	Organic	Rod	Passive
3.59	3.97	1.18	U87MG	CNS	Heterotopic	0.3	Other_OM	Organic	Rod	Active
4.23	4.87	1.16	U87MG	CNS	Heterotopic	2.124	Other_IM	Inorganic	Spherical	Active	32
