## supplementary Table 3 for "Interpretable XGBoost-SHAP model predicts the nanoparticles delivery and reveals its interaction with tumor genomic profiles"

A2M	DE24
ABCB1	DE24
ADAM2	DE24
ADAM30	DE24
ADAMTS3	DE24
ANK2	DE24
ANKRD7	DE24
APBA2	DE24
APC	DE24
APOF	DE24
ATP10A	DE24
BRAF	DE24
BTBD11	DE24
C12orf4	DE24
C12orf50	DE24
CACNA1B	DE24
CALCR	DE24
CASKIN2	DE24
CD8B	DE24
CDH7	DE24
CNBD1	DE24
COL12A1	DE24
CRYGA	DE24
DAAM1	DE24
DDX60L	DE24
DIP2A	DE24
DKK2	DE24
DNAAF1	DE24
DSC1	DE24
EDNRB	DE24
EFHB	DE24
EGFLAM	DE24
EGFR	DE24
EMR3	DE24
ERN2	DE24
FAM220A	DE24
FARP1	DE24
FBXW7	DE24
FRMD6	DE24
GABRG3	DE24
GATA3	DE24
GMPPA	DE24
GNAS	DE24
GNB1L	DE24
GORASP1	DE24
GPR97	DE24
GYS2	DE24
HDAC1	DE24
HDAC4	DE24
HECW1	DE24
HEMGN	DE24
HK3	DE24
ITGAM	DE24
JPH1	DE24
KCNQ5	DE24
KIR3DL2	DE24
KLHL32	DE24
MAX	DE24
NRAS	DE24
OC90	DE24
OR1K1	DE24
OR4D11	DE24
TMEM63B	DE24
UNC79	DE24
A2M	DEmax
ABCB1	DEmax
ADAM2	DEmax
ADAM30	DEmax
ADAMTS3	DEmax
ADRA1A	DEmax
ANK2	DEmax
ANKRD7	DEmax
APC	DEmax
ATP10A	DEmax
BRAF	DEmax
BTBD11	DEmax
C12orf4	DEmax
C12orf50	DEmax
CACNA1B	DEmax
CALCR	DEmax
CASKIN2	DEmax
CCDC40	DEmax
CD8B	DEmax
CDH7	DEmax
CNBD1	DEmax
COL12A1	DEmax
CRYGA	DEmax
DAAM1	DEmax
DDX60L	DEmax
DIP2A	DEmax
DKK2	DEmax
DNAAF1	DEmax
DSC1	DEmax
EDNRB	DEmax
EGFR	DEmax
EMR3	DEmax
ERN2	DEmax
FAM220A	DEmax
FARP1	DEmax
FBXW7	DEmax
FRMD6	DEmax
FUBP3	DEmax
GABRG3	DEmax
GATA3	DEmax
GMPPA	DEmax
GNAS	DEmax
GNB1L	DEmax
GORASP1	DEmax
GPR97	DEmax
GYS2	DEmax
HDAC1	DEmax
HDAC4	DEmax
HECW1	DEmax
HEMGN	DEmax
HHIPL2	DEmax
HIST1H3C	DEmax
HK3	DEmax
INPPL1	DEmax
INVS	DEmax
KCNQ5	DEmax
KIR3DL2	DEmax
KLHL32	DEmax
MAX	DEmax
NEFM	DEmax
NRAS	DEmax
OC90	DEmax
OR4D11	DEmax
RRAS2	DEmax
TMEM63B	DEmax
UNC79	DEmax
A2M	DE168
ABCB1	DE168
ADAM2	DE168
ANK2	DE168
ANKFN1	DE168
ANKRD7	DE168
ANXA4	DE168
APC	DE168
APOF	DE168
ATP10A	DE168
BRAF	DE168
BTBD11	DE168
C12orf4	DE168
C12orf50	DE168
CACNA1B	DE168
CALCR	DE168
CASKIN2	DE168
CCDC40	DE168
CD8B	DE168
CDH8	DE168
CENPC	DE168
CHIA	DE168
CHST4	DE168
CNBD1	DE168
COL12A1	DE168
CRYGA	DE168
DDX60L	DE168
DKK2	DE168
DNAAF1	DE168
DSC1	DE168
EDNRB	DE168
EGFLAM	DE168
EGFR	DE168
EMR3	DE168
FAM220A	DE168
FARP1	DE168
FBXW7	DE168
FRMD6	DE168
GABRG3	DE168
GATA3	DE168
GNAS	DE168
GORASP1	DE168
GYS2	DE168
HDAC1	DE168
HDAC4	DE168
HEMGN	DE168
HIST1H3C	DE168
HK3	DE168
INPPL1	DE168
INVS	DE168
KCNQ5	DE168
KIR3DL2	DE168
KLHL32	DE168
MAX	DE168
NEFM	DE168
NRAS	DE168
OC90	DE168
OR4D11	DE168
PIK3CA	DE168
TMEM63B	DE168
